# Directed evolution of aminoacyl-tRNA synthetases through *in vivo* hypermutation

**DOI:** 10.1101/2024.09.27.615507

**Authors:** Yuichi Furuhata, Gordon Rix, James A. Van Deventer, Chang C. Liu

**Affiliations:** Department of Biomedical Engineering, University of California, Irvine, CA, USA; Biomedical Research Institute, National Institute of Advanced Industrial Science and Technology (AIST), Tsukuba, Ibaraki, Japan; Center for Synthetic Biology, University of California, Irvine, CA, USA; Department of Molecular Biology and Biochemistry, University of California, Irvine, CA, USA; Department of Chemical and Biological Engineering, Tufts University, Medford, MA, USA; Department of Biomedical Engineering, Tufts University, Medford, MA, USA; Department of Chemistry, University of California, Irvine, CA, USA

## Abstract

Genetic code expansion (GCE) has become a critical tool in biology by enabling the site-specific incorporation of non-canonical amino acids (ncAAs) into proteins. Central to GCE is the development of orthogonal aminoacyl-tRNA synthetase (aaRS)/tRNA pairs wherein engineered aaRSs recognize chosen ncAAs and charge them onto tRNAs that decode blank codons (*e.g*., the amber stop codon). Many orthogonal aaRS/tRNA pairs covering a wide range of ncAAs have been generated by directed evolution, yet the evolution of new aaRS/tRNA pairs by standard strategies remains a labor-intensive process that often produces aaRS/tRNA pairs with suboptimal ncAA incorporation efficiencies. In this study, we present a strategy for evolving aaRSs that leverages OrthoRep to drive their continuous hypermutation in yeast. We demonstrate our strategy in 8 independent aaRS evolution campaigns starting from 4 different aaRS/tRNA parents targeting 7 distinct ncAAs. We observed the rapid evolution of multiple novel aaRSs capable of incorporating an overall range of 13 ncAAs tested into proteins in response to the amber codon. Some evolved systems reached efficiencies for amber codon-specified ncAA-dependent translation comparable to translation with natural amino acids specified by sense codons in yeast. Additionally, we discovered a surprising aaRS that evolved to self-regulate its own expression for greater dependency on ncAAs for translation. These findings demonstrate the potential of OrthoRep-driven aaRS evolution platforms in supporting the continued growth of GCE technologies.
