## Supplementary material for "Directed evolution of aminoacyl-tRNA synthetases through *in vivo* hypermutation": Table

### Sheet: Table S1
Supplementary Table 1 | Evolution campaigns conducted in this study
			OrthoRep-mediated evolution									Enrichment with a static library
Name	Parent aaRS	ncAA	Round 1	Round 2	Round 3	Round 4	Round 5	Round 6	Round 7	Round 8		Sort 1	Sort 2
AcFRS/AzMF-1	AcFRS	AzMF	P, 1 mM ncAA	P, 1 mM ncAA	N , no ncAA	P, 1 mM ncAA	P, 1 mM ncAA	N , no ncAA	P, 1 mM ncAA	P, 1 mM ncAA		N , no ncAA	P, 1 mM ncAA
AcFRS/AzMF-2	AcFRS	AzMF	P, 1 mM ncAA	N , no ncAA	P, 1 mM ncAA	P, 1 mM ncAA	N , no ncAA	P, 1 mM ncAA	P, 1 mM ncAA			N , no ncAA	P, 1 mM ncAA
AcFRS/IF	AcFRS	IF	P, 1 mM ncAA	P, 1 mM ncAA	N , no ncAA	P, 0.1 mM ncAA						N , no ncAA	P, 0.1 mM ncAA
LeuOmeRS/AzF	LeuOmeRS	AzF	P, 1 mM ncAA	P, 1 mM ncAA	N , no ncAA	P, 1 mM ncAA	P, 1 mM ncAA	N , no ncAA	P, 1 mM ncAA	P, 1 mM ncAA		N , no ncAA	P, 1 mM ncAA
MaPylRS/AzK	MaPylRS	AzK	P, 0.05 mM ncAA	P, 0.05 mM ncAA	N , no ncAA	P, 0.025 mM ncAA	P, 0.01 mM ncAA					N , no ncAA	P, 0.01 mM ncAA
MaPylRS/PhK	MaPylRS	PhK	P, 0.02 mM ncAA	P, 0.02 mM ncAA	N , no ncAA	P, 0.01 mM ncAA	P, 0.005 mM ncAA					N , no ncAA	P, 0.005 mM ncAA
MaPylRS/PrK	MaPylRS	PrK	P, 0.02 mM ncAA	N , no ncAA	P, 0.02 mM ncAA	P, 0.01 mM ncAA						N , no ncAA	P, 0.01 mM ncAA
NitroY-F5/3FY	NitroY-F5	3FY	P, 10 mM ncAA	P, 10 mM ncAA	N , no ncAA	P, 1 mM ncAA						N , no ncAA	P, 10 mM ncAA
			P: Positive selection, N: Negative selection

### Sheet: Table S2
Supplementary Table 2 | Mutations information for all evolved AcFRS sequences
Variant name	Campaign name	Nucleotide_substitutions	Nucleotide_insertions	Nucleotide_deletions	Amino acid_substitutions_nonsynonymous	Amino acid_substitutions_synonymous	Amino acid_insertions
AcFRS/AzMF-1-A	AcFRS/AzMF-1	C211A, T426A, A485G, G544A, A845G			L71M, N162S, G182S, E282G	I142
AcFRS/AzMF-1-B	AcFRS/AzMF-1	G544A, C551T			G182S, A184V
AcFRS/AzMF-1-C	AcFRS/AzMF-1	T251A, G392A, G544A, G1012T, G1039A, T1224C			F84Y, G131D, G182S, A338S, G347S	F408
AcFRS/AzMF-1-D	AcFRS/AzMF-1	G469A, G544A, G645A, C791A, G931C, A1245G			V157I, G182S, A264E, V311L	L215, K415
AcFRS/AzMF-1-E	AcFRS/AzMF-1	G544A, G1127A			G182S, R376H
AcFRS/AzMF-2-A	AcFRS/AzMF-2	G779T			W260L
AcFRS/AzMF-2-B	AcFRS/AzMF-2	G779T, T933C			W260L	V311V
AcFRS/AzMF-2-C	AcFRS/AzMF-2	C406T, G779T, C1033T, G1084A			W260L, Q345*, A362T	L136L
AcFRS/AzMF-2-D	AcFRS/AzMF-2	G779T			W260L
AcFRS/AzMF-2-E	AcFRS/AzMF-2	G779T, G1002A			W260L	A334A
AcFRS/AzMF-2-F	AcFRS/AzMF-2	T708C, G779T, C1033T			W260L, Q345*	F236F
AcFRS/IF-1-A	AcFRS/IF	G61A, T302C, C791A			D21N, V101A, A264E
AcFRS/IF-1-B	AcFRS/IF	G270A, T302C, C956T			V101A, A319V	K90
AcFRS/IF-1-C	AcFRS/IF	T302C			V101A
AcFRS/IF-1-D	AcFRS/IF	G30A, G61A, T302C			D21N, V101A	L10
AcFRS/IF-1-E	AcFRS/IF	G270A, T302C, C852T			V101A	K90, N284

### Sheet: Table S3
Supplementary Table 3 | Mutations information for all evolved LeuOmeRS sequences
Variant name	Campaign name	Nucleotide_substitutions	Nucleotide_insertions	Nucleotide_deletions	Amino acid_substitutions_nonsynonymous	Amino acid_substitutions_synonymous	Amino acid_insertions
LeuOmeRS/AzF-A	LeuOmeRS/AzF	G120C, G791A, C999T, G1135A, C1580T, G2403A, A2492G			L40F, G264D, G379S, A527V, Q831R	G333, L801
LeuOmeRS/AzF-B	LeuOmeRS/AzF	G120C, T761C, A810G, C945T, A1179T, C1200T, C1383A, C1395T, C1580T, A1774G, C1848T, G2059A, G2339T, T2475A			L40F, M254T, E393D, D461E, A527V, I592V, A687T, G780V	K270, G315, A400, S465, G616, V825
LeuOmeRS/AzF-C	LeuOmeRS/AzF	G120C, G791A, C999T, G1135A, C1580T, G2403A, A2492G			L40F, G264D, G379S, A527V, Q831R	G333, L801
LeuOmeRS/AzF-D	LeuOmeRS/AzF	G120T, G376A, C519A, C1155T, G1290T, C1364T, G1482A, C1580T, G2403A, A2492G			L40F, A126T, D173E, P455L, M494I, A527V, Q831R	G385, A430, L801
LeuOmeRS/AzF-E	LeuOmeRS/AzF	A61G, G120C, C220A, G376A, G1135A, C1580T, G1600A, C1623T, G1822A, A2068T, G2149A, G2280A	AAAAAA between 432 and 433		K21E, L40F, L74M, A126T, G379S, A527V, A534T, A608T, N690Y, G717S, M760I	F541	KK between 144 and 145

### Sheet: Table S4
Supplementary Table 4 | RRE and fold change in Figure 2
		RRE								Standard deviation of RRE								Fold change							Standard deviation of fold change
Evolution campaign		-ncAA	AzMF	IF	AzF	OmeY	AcF	OpgY		-ncAA	AzMF	IF	AzF	OmeY	AcF	OpgY		AzMF	IF	AzF	OmeY	AcF	OpgY		AzMF	IF	AzF	OmeY	AcF	OpgY
AcFRS/AzMF-1	WT	0.0409444	0.047429	0.114523	0.435994	0.479732	0.518298	0.411118		0.00106496	0.000823468	0.00769392	0.0135917	0.0169833	0.0162454	0.014974		1.15837	2.79704	10.6485	11.7167	12.6586	10.0409		0.0362251	0.201503	0.432324	0.514707	0.515586	0.449393
	A	0.039209	0.331016	0.389653	0.623429	0.63695	0.532325	0.602795		0.00223321	0.00696275	0.00501731	0.00503346	0.0162677	0.00439852	0.00342188		8.44233	9.93785	15.9001	16.245	13.5766	15.3739		0.512589	0.580309	0.914669	1.01402	0.78137	0.879981
	B	0.0417486	0.326672	0.275667	0.555436	0.571561	0.334588	0.479267		0.00134859	0.00550125	0.00458216	0.00820739	0.00850942	0.0106863	0.00357766		7.82474	6.60302	13.3043	13.6905	8.01435	11.4798		0.285045	0.239877	0.472594	0.486951	0.364062	0.380602
	C	0.0466248	0.365021	0.46511	0.587086	0.602053	0.517096	0.60292		0.000640862	0.00647261	0.0134156	0.00291776	0.0160162	0.0151909	0.0125426		7.82889	9.97558	12.5917	12.9127	11.0906	12.9313		0.175646	0.318735	0.18404	0.386655	0.359709	0.322427
	D	0.0615823	0.457292	0.433172	0.517542	0.542312	0.534862	0.581651		0.00143465	0.00346562	0.0137118	0.0101041	0.00899146	0.0122254	0.0106037		7.4257	7.03404	8.40407	8.8063	8.68532	9.44511		0.181916	0.276458	0.255445	0.251807	0.283463	0.279401
	E	0.057353	0.447134	0.506884	0.566631	0.581873	0.558582	0.635172		0.00139825	0.0071909	0.00895467	0.00423641	0.00876951	0.0130596	0.00658668		7.79617	8.83798	9.87972	10.1455	9.73938	11.0748		0.227698	0.26609	0.251937	0.290791	0.328983	0.293411
AcFRS/AzMF-2	WT	0.0309417	0.0325686	0.0347367	0.219976	0.246091	0.481529	0.246814		0.00176248	0.00171685	0.00227001	0.00650675	0.00168785	0.0142909	0.0186807		1.05258	1.12265	7.10938	7.95339	15.5625	7.97676		0.0816917	0.0973221	0.456306	0.456308	0.999565	0.755613
	A	0.0757048	0.492744	0.319323	0.717574	0.613154	0.875438	0.559993		0.00332423	0.0964191	0.0145684	0.153241	0.10824	0.163576	0.00793288		6.50876	4.21801	9.47858	8.09927	11.5638	7.39706		1.30529	0.267089	2.06654	1.47333	2.21957	0.341293
	B	0.0747072	0.4373	0.302234	0.76744	0.6333	0.848127	0.726089		0.00200126	0.0618013	0.00585119	0.180897	0.172828	0.170193	0.130932		5.85351	4.04557	10.2726	8.47709	11.3527	9.71913		0.841976	0.133712	2.437	2.32452	2.29834	1.77184
	C	0.0412122	0.240683	0.209846	0.655679	0.637952	0.755271	0.629642		0.00565434	0.0416752	0.00446496	0.123331	0.190798	0.198124	0.108777		5.84009	5.09184	15.9098	15.4797	18.3264	15.278		1.2902	0.706954	3.70409	5.09355	5.42525	3.37054
	D	0.0800795	0.352819	0.313251	0.673337	0.666614	0.749887	0.664419		0.0126236	0.0689278	0.00670593	0.191536	0.219646	0.240346	0.171008		4.40586	3.91175	8.40836	8.3244	9.36427	8.29699		1.10601	0.622305	2.73455	3.0406	3.34472	2.50419
	E	0.0786487	0.425945	0.310085	0.568396	0.624849	0.694271	0.62192		0.00527615	0.0702964	0.0133149	0.20657	0.190527	0.200692	0.143021		5.4158	3.94266	7.22703	7.94482	8.8275	7.90757		0.964823	0.314035	2.67086	2.48045	2.61957	1.89427
	F	0.036121	0.225935	0.254056	0.587246	0.43219	0.562135	0.616502		0.000898777	0.0329108	0.0458322	0.250296	0.0246402	0.00473042	0.151603		6.25494	7.03347	16.2577	11.965	15.5625	17.0677		0.924322	1.28086	6.94117	0.744294	0.408778	4.2185
AcFRS/IF	WT	0.0321634	0.0335464	0.0778832	0.324515	0.377227	0.386106	0.283695		0.00277049	0.00213845	0.00223598	0.0166685	0.0434354	0.0276655	0.0174257		1.043	2.42148	10.0896	11.7285	12.0045	8.82044		0.111768	0.219862	1.01188	1.68653	1.34503	0.933162
	A	0.0357091	0.154353	0.282542	0.520817	0.474937	0.556466	0.486972		0.00473145	0.007612	0.00702729	0.021616	0.0434265	0.00695246	0.00435434		4.32251	7.91234	14.585	13.3002	15.5833	13.6372		0.611116	1.06669	2.0251	2.14115	2.07395	1.81104
	B	0.0460498	0.187412	0.310396	0.476283	0.469124	0.549038	0.454608		0.0092266	0.0193959	0.0307373	0.0372958	0.0329453	0.0278677	0.0285791		4.06976	6.74043	10.3428	10.1873	11.9227	9.87208		0.917778	1.50646	2.22493	2.16289	2.46431	2.07306
	C	0.0331768	0.109404	0.301632	0.446179	0.446261	0.507966	0.454064		0.0011649	0.00213814	0.00607535	0.0166888	0.00702231	0.0105913	0.00672202		3.2976	9.09164	13.4485	13.451	15.3109	13.6862		0.132512	0.368018	0.689934	0.51755	0.625235	0.521514
	D	0.0437375	0.193177	0.317563	0.475215	0.469902	0.547647	0.436228		0.00431034	0.0138384	0.0186221	0.0406006	0.0333142	0.0415994	0.0154961		4.41674	7.26065	10.8652	10.7437	12.5212	9.97377		0.538114	0.83263	1.41712	1.3043	1.55798	1.04482
	E	0.0371876	0.135075	0.292685	0.548924	0.537089	0.586085	0.497336		0.00673542	0.00861445	0.00377366	0.0196958	0.0181108	0.0202553	0.0225633		3.63226	7.87051	14.7609	14.4427	15.7602	13.3737		0.697466	1.42911	2.72545	2.66081	2.90599	2.49708
		-ncAA	AzMF	IF	AzF	OmeY	AcF	OpgY		-ncAA	AzMF	IF	AzF	OmeY	AcF	OpgY		AzMF	IF	AzF	OmeY	AcF	OpgY		AzMF	IF	AzF	OmeY	AcF	OpgY
LeuOmeRS/AzF	WT	0.0361471	0.652618	0.334055	0.126093	0.615767	0.180749	0.607456		0.000996045	0.0199914	0.0033545	0.0022904	0.00819969	0.0141359	0.00412925		18.0545	9.24153	3.48833	17.035	5.00037	16.8051		0.743891	0.271036	0.115128	0.521343	0.414629	0.476951
	A	0.0424399	0.486269	0.249698	0.483711	0.52718	0.257771	0.330806		0.000614354	0.0394692	0.0069147	0.0343768	0.01161	0.0139121	0.0260018		11.4578	5.88357	11.3976	12.4218	6.07378	7.79471		0.944677	0.183847	0.826645	0.32737	0.339394	0.622978
	B	0.0493776	0.359649	0.159104	0.417965	0.433548	0.213309	0.254194		0.00178472	0.0334855	0.0111793	0.0244914	0.0159382	0.0230256	0.0177413		7.28366	3.2222	8.46468	8.78026	4.31995	5.14797		0.72746	0.254603	0.582773	0.452662	0.491764	0.404621
	C	0.0428415	0.454322	0.229965	0.466733	0.531145	0.260054	0.332378		0.00457015	0.0125582	0.0071514	0.00162069	0.014647	0.0118564	0.0221735		10.6047	5.36781	10.8944	12.3979	6.07013	7.75832		1.16863	0.59645	1.16278	1.36603	0.704197	0.976135
	D	0.0291628	0.292489	0.122915	0.309118	0.432915	0.175107	0.265185		0.0023477	0.00803058	0.00601198	0.00395454	0.00916382	0.0112808	0.00879482		10.0295	4.21478	10.5998	14.8448	6.00445	9.09327		0.853076	0.397021	0.864023	1.23568	0.619101	0.791725
	E	0.0464204	0.219179	0.0826895	0.268857	0.415899	0.153483	0.293173		0.00542924	0.0179062	0.000840443	0.015249	0.0191297	0.0119951	0.00995884		4.72162	1.78132	5.79179	8.9594	3.30638	6.31562		0.673614	0.209125	0.752846	1.126	0.465097	0.769187

### Sheet: Table S5
Supplementary Table 5 | Mutations information for all evolved MaPylRS sequences
Variant name	Campaign name	Nucleotide_substitutions	Nucleotide_insertions	Nucleotide_deletions	Amino acid_substitutions_nonsynonymous	Amino acid_substitutions_synonymous	Amino acid_insertions
MaPylRS/AzK-A	MaPylRS/AzK	T99C, G102T, G127A, G217A, A385G, A519G			A43T, A73T, M129V	D33, A34, R173
MaPylRS/AzK-B	MaPylRS/AzK	G49A, A385G, A602T			G17S, M129V, E201V
MaPylRS/AzK-C	MaPylRS/AzK	G100A, G344A, A385G, A628C, G664T			A34T, R115H, M129V, I210L, A222S
MaPylRS/AzK-D	MaPylRS/AzK	G50A, A385G, T629C			G17D, M129V, I210T
MaPylRS/AzK-E	MaPylRS/AzK	G50A, A385G, T629C			G17D, M129V, I210T
MaPylRS/PhK-A	MaPylRS/PhK	C128T, A385G, C588T, A599C, A723T			A43V, M129V, Q200P	Y196, G241
MaPylRS/PhK-B	MaPylRS/PhK	T386C, A392G, C530T, C569T			M129T, D131G, T177M, A190V
MaPylRS/PhK-C	MaPylRS/PhK	T386C, A392G, C530T, C569T			M129T, D131G, T177M, A190V
MaPylRS/PhK-D	MaPylRS/PhK	T386C, A392G, C530T, C569T			M129T, D131G, T177M, A190V
MaPylRS/PhK-E	MaPylRS/PhK	T386C, A392G, C530T, C569T			M129T, D131G, T177M, A190V
MaPylRS/PrK-A	MaPylRS/PrK	G50A, T629C, A339T,			G17D, E113D, I210T
MaPylRS/PrK-B	MaPylRS/PrK	C128T, T629C			A43V, I210T
MaPylRS/PrK-C	MaPylRS/PrK	A65T, G166A, T629C			E22V, A56T, I210T
MaPylRS/PrK-D	MaPylRS/PrK	G127A, T629C, G780A			A43T, I210T	K260
MaPylRS/PrK-E	MaPylRS/PrK	G49A, T629C, C735T			G17S, I210T	G245

### Sheet: Table S6
Supplementary Table 6 | Mutations information for all evolved MaPylRS sequences
Variant name	Campaign name	Nucleotide_substitutions	Nucleotide_insertions	Nucleotide_deletions	Amino acid_substitutions_nonsynonymous	Amino acid_substitutions_synonymous	Amino acid_insertions
NitroY-F5/3FY-A	NitroY-F5/3FY	T359C, T379C, G666A			M120T, S127P	A222
NitroY-F5/3FY-B	NitroY-F5/3FY	T359C, T379C, G435A, T769A			M120T, S127P, M145I, S257T
NitroY-F5/3FY-C	NitroY-F5/3FY	G211T, T359C, T379C, G648T			A71S, M120T, S127P	G216
NitroY-F5/3FY-D	NitroY-F5/3FY	T359C, T379C, G435A, T769A			M120T, S127P, M145I, S257T
NitroY-F5/3FY-E	NitroY-F5/3FY	A52C, C104A, G158A, T359C			N18H, A35D, G53E, M120T
NitroY-F5/3FY-F	NitroY-F5/3FY	A52C, T359C			N18H, M120T

### Sheet: Table S7
Supplementary Table 7 | RRE and fold change in Figure 3
		RRE						Standard deviation of RRE						Fold change					Standard deviation of fold change
Evolution campaign		-ncAA	AzK	PhK	PrK	BocK		-ncAA	AzK	PhK	PrK	BocK		AzK	PhK	PrK	BocK		AzK	PhK	PrK	BocK
MaPylRS/AzK	WT	0.0292482	0.0356227	0.0561721	0.0698307	0.710372		0.000859077	0.00154427	0.00116858	0.00581698	0.016677		1.21794	1.92053	2.38752	24.2877		0.0637765	0.0691258	0.210884	0.913247
	A	0.0281881	0.866519	0.909316	0.247508	0.348181		0.00278309	0.0562035	0.0171379	0.0111338	0.033887		30.7406	32.2589	8.78058	12.3521		3.63145	3.24252	0.95267	1.71247
	B	0.0294037	0.919018	0.967232	0.351669	0.451886		0.00281294	0.0514011	0.0228717	0.0241972	0.101269		31.2552	32.8949	11.96	15.3683		3.46357	3.24163	1.40937	3.74476
	C	0.0299323	0.831786	0.902549	0.297332	0.397415		0.000629441	0.00984579	0.0278189	0.0274917	0.0999994		27.7889	30.153	9.93346	13.2771		0.670583	1.12509	0.941916	3.35249
	D	0.0288522	0.806982	0.857476	0.445681	0.615999		0.000677064	0.00898657	0.0146624	0.0451348	0.0765914		27.9695	29.7196	15.447	21.3501		0.726503	0.862929	1.60579	2.70147
	E	0.0291683	0.827598	0.846551	0.427378	0.618164		0.00120824	0.0116322	0.0164489	0.0411169	0.0750283		28.3732	29.023	14.6521	21.193		1.24112	1.32791	1.53475	2.71793
MaPylRS/PhK	WT	0.0278707	0.0331126	0.0546003	0.0643278	0.699059		0.000802881	0.000374983	0.00423151	0.00322878	0.0451861		1.18808	1.95906	2.30808	25.0822		0.036775	0.161976	0.133573	1.775
	A	0.0276852	0.97347	1.01388	0.400123	0.608021		0.00178396	0.0592181	0.0661981	0.0433384	0.0368073		35.1621	36.6218	14.4526	21.962		3.11591	3.35948	1.82148	1.94172
	B	0.0277107	0.700359	0.867873	0.320474	0.224663		0.00085091	0.0383529	0.0270412	0.0130509	0.00230027		25.274	31.319	11.565	8.10745		1.58679	1.37009	0.589852	0.262429
	C	0.0281333	0.701144	0.855752	0.343607	0.246072		0.000626272	0.00597613	0.0455231	0.0148374	0.00568943		24.9222	30.4178	12.2135	8.74664		0.594067	1.75409	0.593353	0.280729
	D	0.0291208	0.769793	0.901473	0.397067	0.292573		0.000958468	0.0110716	0.0489961	0.0128128	0.0184699		26.4345	30.9563	13.6352	10.0469		0.949493	1.96697	0.628484	0.715278
	E	0.0277925	0.743723	0.888127	0.353838	0.258829		0.00208632	0.019339	0.0385168	0.0102535	0.0147449		26.7598	31.9556	12.7314	9.31289		2.1259	2.77038	1.02445	0.877613
MaPylRS/PrK	WT	0.0201177	0.0256341	0.0394537	0.0480011	0.454824		0.00112185	0.000482244	0.00108688	0.00133987	0.00663808		1.27421	1.96115	2.38602	22.6081		0.07499	0.121979	0.148793	1.3032
	A	0.0261228	0.463773	0.530959	0.682665	0.833519		0.00140005	0.0300609	0.00594413	0.0241741	0.00535037		17.7536	20.3255	26.1329	31.9077		1.49318	1.11285	1.67869	1.72231
	B	0.0291751	0.494456	0.554358	0.689177	0.832063		0.000782937	0.00739209	0.0249717	0.0406336	0.00714583		16.9479	19.0011	23.6221	28.5196		0.520623	0.996302	1.53023	0.803583
	C	0.0326694	0.489618	0.523713	0.640959	0.835828		0.000612507	0.0112866	0.00651957	0.00530436	0.00440256		14.987	16.0307	19.6195	25.5844		0.445319	0.360773	0.402079	0.498243
	D	0.0316808	0.532752	0.581919	0.704919	0.86381		0.00147779	0.0162309	0.00857506	0.0113583	0.00660723		16.8162	18.3682	22.2506	27.266		0.936898	0.898539	1.09808	1.28884
	E	0.0258185	0.426034	0.475314	0.61299	0.820592		0.00131251	0.00417262	0.00430525	0.0101971	0.00785018		16.5011	18.4098	23.7423	31.7831		0.854274	0.950618	1.26994	1.64408
		-ncAA	3FY	3IY	3ClY			-ncAA	3FY	3IY	3ClY			3FY	3IY	3ClY			3FY	3IY	3ClY
NitroY-F5/3FY	WT	0.0216846	0.0256226	0.32926	0.148568			0.0020633	0.000597686	0.0048034	0.00393723			1.1816	15.184	6.85128			0.115759	1.46164	0.676713
	A	0.0239716	0.156446	0.556726	0.499702			0.00167785	0.00321959	0.0105419	0.0302727			6.52628	23.2244	20.8456			0.476131	1.68398	1.92967
	B	0.0235366	0.200358	0.502938	0.442553			0.00232114	0.0053786	0.0077989	0.00330279			8.5126	21.3683	18.8028			0.870046	2.1332	1.8596
	C	0.0243386	0.139007	0.495721	0.462796			0.000913164	0.00771618	0.0131631	0.00397126			5.71137	20.3677	19.0149			0.382662	0.936201	0.731846
	D	0.0287717	0.294799	0.513029	0.473595			0.00173027	0.012457	0.00798237	0.0060625			10.2461	17.831	16.4604			0.753084	1.10763	1.01208
	E	0.0219805	0.0971836	0.54432	0.449099			0.000554496	0.00359844	0.00830406	0.00517442			4.42135	24.7637	20.4317			0.198094	0.730058	0.566639
	F	0.0296643	0.124215	0.557228	0.473481			0.00277402	0.00600401	0.00608772	0.00731414			4.18736	18.7845	15.9613			0.440792	1.76855	1.51283

### Sheet: Table S8
Supplementary Table 8 | RRE and fold change in Figure 5
		RRE									Standard deviation of RRE									Fold change								Standard deviation of fold change
Variants		-ncAA	AzMF	AzMF (10 mM)	IF	AzF	OmeY	AcF	OpgY		-ncAA	AzMF	AzMF (10 mM)	IF	AzF	OmeY	AcF	OpgY		AzMF	AzMF (10 mM)	IF	AzF	OmeY	AcF	OpgY		AzMF	AzMF (10 mM)	IF	AzF	OmeY	AcF	OpgY
	WT	0.025533	0.0351457	0.038648	0.072545	0.392893	0.385526	0.560073	0.322442		0.00332438	0.00393632	0.00330203	0.00936105	0.060567	0.0178818	0.0038238	0.0327687		1.37648	1.51365	2.84122	15.3876	15.0991	21.9352	12.6284		0.236401	0.235719	0.520824	3.10495	2.08691	2.85987	2.08578
	W260L	0.055441	0.424557	0.379713	0.520144	0.70616	0.6458	0.739736	0.667149		0.00409073	0.0130657	0.00279619	0.0448283	0.0154405	0.105259	0.0865808	0.00919911		7.65783	6.84897	9.38195	12.7372	11.6484	13.3428	12.0335		0.612214	0.507865	1.06443	0.980214	2.08407	1.8461	0.903268
	W260L.Q345*(TAG)	0.0302756	0.195542	0.51365	0.335977	0.685036	0.49841	0.673404	0.654545		0.00167101	0.00523394	0.105907	0.0269861	0.00724698	0.044474	0.0421897	0.039574		6.45873	16.9658	11.0973	22.6267	16.4624	22.2425	21.6196		0.396185	3.62126	1.0815	1.27157	1.72727	1.85715	1.76987
	W260L.Q345*(TAA)	0.0298081	0.0486916	0.0347791	0.029126	0.0715945	0.0901739	0.143425	0.0472821		0.00435484	0.00595571	0.00524426	0.00538755	0.01491	0.0142472	0.0423912	0.00323238		1.6335	1.16677	0.977117	2.40185	3.02515	4.81162	1.58622		0.311245	0.244968	0.230317	0.611007	0.650984	1.58639	0.255856
	W260L(1-345)	0.0276034	0.0324675	0.0338152	0.025274	0.030791	0.0316904	0.0279128	0.0279846		0.00199669	0.00111506	0.00136922	0.00139778	0.000682369	0.00103959	0.000444403	0.000611138		1.17621	1.22504	0.915612	1.11548	1.14806	1.01121	1.01381		0.0941839	0.101552	0.0833709	0.0843897	0.0911858	0.0748964	0.0766029
	W260L.Q345F	0.0621607	0.403421	0.559927	0.49635	0.759103	0.699266	0.787527	0.720276		0.00985224	0.0605798	0.183641	0.044726	0.0587746	0.148536	0.0741427	0.0151697		6.48997	9.00774	7.98496	12.212	11.2493	12.6692	11.5873		1.417	3.28118	1.45582	2.15415	2.98144	2.33556	1.85269

### Sheet: Table S9
Supplementary Table 9 | Plasmids used in this study
Plasmid ID	Plasmid name	Notes	sequence	E coli selection marker	yeast selection marker
pYF049	pGA-AcFRS-polyA-p5bar_Leu2NTD_P1_Integration_plasmid	AcFRS p1 integration cassette	actatctattttttcagtacataatttaattaaatcatcatgacctttatctaattttacatctcttctaccaagacctaattctttattaatactatcaaaatctgttattctattgccttgaggatctttgaaacaccaatctgagtctgaggAACGgatgacctatacataggaagatctatagaaacaaaaagattaataactttcaaatatcagaaaaatatagaaaCatGtgataagctcatagacatataaaaaaatatggcaagcagtaacttgattaaacaattgcaagagcgggggctggtagcccaggtgacggacgaggaagcgttagcagagcgactggcgcaaggcccgatcgcgctcATTtgcggcttcgatcctaccgctgac…	AmpR	LEU2NTD (requires LEU2CTD landing pad)
pYF057	pGA-LeuOmeRS-polyA-p5bar_Leu2NTD_P1_Integration_plasmid	LeuOmeRS p1 integration cassette	actatctattttttcagtacataatttaattaaatcatcatgacctttatctaattttacatctcttctaccaagacctaattctttattaatactatcaaaatctgttattctattgccttgaggatctttgaaacaccaatctgagtctgaggAACGgatgacctatacataggaagatctatagaaacaaaaagattaataactttcaaatatcagaaaaatatagaaaCatGtgataagctcatagacatataaaaaaatATGGAAGAGCAATACCGCCCGGAAGAGATAGAATCCAAAGTACAGCTTCATTGGGATGAGAAGCGCACATTTGAAGTAACCGAAGACGAGAGCAAAGAGAAGTATTACTGCCTGTCTTTGGAACCCTATCCTTCT…	AmpR	LEU2NTD (requires LEU2CTD landing pad)
pYF070	pCTcon2-EctRNACUATyr-TEF1 URA3.H26*.K75*-RXG	RXG reporter for AcFRS	gatctatggtgcactctcagtacaatctgctctgatgccgcatagttaagccagccccgacacccgccaacacccgctgacgcgccctgacgggcttgtctgctcccggcatccgcttacagacaagctgtgaccgtctccgggagctgcatgtgtcagaggttttcaccgtcatcaccgaaacgcgcgagacgaaagggcctcgtgatacgcctatttttataggttaatgtcatgataataatggtttcttagacggatcgcttgcctgtaacttacacgcgcctcgtatcttttaatgatggaataatttgggaatttactctgtgtttatttatttttatgttttgtatttggattttagaaagtaaataaagaaggtagaagagttacggaatg…	AmpR	TRP1
pYF072	pCTcon2-EctRNACUALeu-TEF1 URA3.H26*.K75*-RXG	RYG reporter for AcFRS	gatctatggtgcactctcagtacaatctgctctgatgccgcatagttaagccagccccgacacccgccaacacccgctgacgcgccctgacgggcttgtctgctcccggcatccgcttacagacaagctgtgaccgtctccgggagctgcatgtgtcagaggttttcaccgtcatcaccgaaacgcgcgagacgaaagggcctcgtgatacgcctatttttataggttaatgtcatgataataatggtttcttagacggatcgcttgcctgtaacttacacgcgcctcgtatcttttaatgatggaataatttgggaatttactctgtgtttatttatttttatgttttgtatttggattttagaaagtaaataaagaaggtagaagagttacggaatg…	AmpR	TRP1
pYF074	pCTcon2-EctRNACUATyr-TEF1 URA3.H26*.K75*-RYG	RXG reporter for LeuOmeRS	gatctatggtgcactctcagtacaatctgctctgatgccgcatagttaagccagccccgacacccgccaacacccgctgacgcgccctgacgggcttgtctgctcccggcatccgcttacagacaagctgtgaccgtctccgggagctgcatgtgtcagaggttttcaccgtcatcaccgaaacgcgcgagacgaaagggcctcgtgatacgcctatttttataggttaatgtcatgataataatggtttcttagacggatcgcttgcctgtaacttacacgcgcctcgtatcttttaatgatggaataatttgggaatttactctgtgtttatttatttttatgttttgtatttggattttagaaagtaaataaagaaggtagaagagttacggaatg…	AmpR	TRP1
pYF076	pCTcon2-EctRNACUALeu-TEF1 URA3.H26*.K75*-RYG	RYG reporter for LeuOmeRS	gatctatggtgcactctcagtacaatctgctctgatgccgcatagttaagccagccccgacacccgccaacacccgctgacgcgccctgacgggcttgtctgctcccggcatccgcttacagacaagctgtgaccgtctccgggagctgcatgtgtcagaggttttcaccgtcatcaccgaaacgcgcgagacgaaagggcctcgtgatacgcctatttttataggttaatgtcatgataataatggtttcttagacggatcgcttgcctgtaacttacacgcgcctcgtatcttttaatgatggaataatttgggaatttactctgtgtttatttatttttatgttttgtatttggattttagaaagtaaataaagaaggtagaagagttacggaatg…	AmpR	TRP1
pGR618	pCAN1int.ISceI.expr-EcoRI.site-BB-Tv(SAC6p)-NatMX	BB-Tv DNAP replacement cassette	GACGGATCGGGAGATCTCCCGATCCCCTATGGTGCACTCTCAGTACAATCTGCTCTGATGCCGCATAGTTAAGCCAGTATCTGCTCCCTGCTTGTGTGTTGGAGGTCGCTGAGTAGTGCGCGAGCAAAATTTAAGCTACAACAAGGCAAGGCTTGACCGACAATTGCATGAAGAATCTGCTTAGGGTTAGGCGTTTTGCGCTGCTTCGCGATGTACGGGCCAGATATACGCGTTGgtgagtgaattcCAGTTCGAGTTTATCATTATCAATACTGCCATTTCAAAGAATACGTAAATAATTAATAGTAGTGATTTTCCTAACTTTATTTAGTCAAAAAATTAGCCTTTTAATTCTGCTGTAACCCGTACATGCCCAAAATAGGGGGCGGGTTACACAGA…	AmpR	Nat1
pYF134	pCTcon2-MatRNACUAPyl-TEF1 URA3.H26*.K75*-RXG	RXG reporter for MaPylRS and NitroY-F5	gatctatggtgcactctcagtacaatctgctctgatgccgcatagttaagccagccccgacacccgccaacacccgctgacgcgccctgacgggcttgtctgctcccggcatccgcttacagacaagctgtgaccgtctccgggagctgcatgtgtcagaggttttcaccgtcatcaccgaaacgcgcgagacgaaagggcctcgtgatacgcctatttttataggttaatgtcatgataataatggtttcttagacggatcgcttgcctgtaacttacacgcgcctcgtatcttttaatgatggaataatttgggaatttactctgtgtttatttatttttatgttttgtatttggattttagaaagtaaataaagaaggtagaagagttacggaatg…	AmpR	TRP1
pYF135	pCTcon2-MatRNACUAPyl-TEF1 URA3.H26*.K75*-RYG	RYG reporter for MaPylRS and NitroY-F5	gatctatggtgcactctcagtacaatctgctctgatgccgcatagttaagccagccccgacacccgccaacacccgctgacgcgccctgacgggcttgtctgctcccggcatccgcttacagacaagctgtgaccgtctccgggagctgcatgtgtcagaggttttcaccgtcatcaccgaaacgcgcgagacgaaagggcctcgtgatacgcctatttttataggttaatgtcatgataataatggtttcttagacggatcgcttgcctgtaacttacacgcgcctcgtatcttttaatgatggaataatttgggaatttactctgtgtttatttatttttatgttttgtatttggattttagaaagtaaataaagaaggtagaagagttacggaatg…	AmpR	TRP1
pYF141	pGA-MaPylRS-polyA-p5bar_Leu2NTD_P1_Integration_plasmid	MaPylRS p1 integration cassette	actatctattttttcagtacataatttaattaaatcatcatgacctttatctaattttacatctcttctaccaagacctaattctttattaatactatcaaaatctgttattctattgccttgaggatctttgaaacaccaatctgagtctgaggAACGgatgacctatacataggaagatctatagaaacaaaaagattaataactttcaaatatcagaaaaatatagaaaCatGtgataagctcatagacatataaaaaaatATGGCAGTAAAGTACACAGACGCTCAGATTCAGCGTCTGAGGGAGTACGGCAACGGTACTTACGAGCAAAAAGTCTTTGAAGACTTGGCTTCCAGGGATGCGGCTTTCTCAAAAGAAATGTCTGTAGCGTCCACC…	AmpR	LEU2NTD (requires LEU2CTD landing pad)
pYF142	pGA-NitroY-F5-polyA-p5bar_Leu2NTD_P1_Integration_plasmid	NitroY-F5 p1 integration cassette	actatctattttttcagtacataatttaattaaatcatcatgacctttatctaattttacatctcttctaccaagacctaattctttattaatactatcaaaatctgttattctattgccttgaggatctttgaaacaccaatctgagtctgaggAACGgatgacctatacataggaagatctatagaaacaaaaagattaataactttcaaatatcagaaaaatatagaaaCatGtgataagctcatagacatataaaaaaatATGGCAGTAAAGTACACAGACGCTCAGATTCAGCGTCTGAGGGAGTACGGCAACGGTACTTACGAGCAAAAAGTCTTTGAAGACTTGGCTTCCAGGGATGCGGCTTTCTCAAAAGAAATGTCTGTAGCGTCCACC…	AmpR	LEU2NTD (requires LEU2CTD landing pad)
pYF157	pCAMCS-AcFRS.W260L(RPL18p-ADH1t)-LEU2	AcFRS.W260L expression plasmid	gaattcgcatctagaataaatcgcagccaagtgagtgaatagatgacgcaccacggtcagacacggccacatcgtatctcacaggagcaagcgcgataggagcactcacacatagtacggtgatccgctgactcctttgcccaaataagacgtgagcccgtctcagatgcacacactggcttaagatgacaacgaagaggatgtccaatattttttttaaggaataaggatacttcaagactagattcccccctgcattcccatcagaaccgtaaaccttggcgctttccttgggaagtattcaagaagtgccttgtccggtttctgtggctcacaaaccagcgcgcccgatatggctttcttttcacttatgaatgtaccagtacgggacaattagaa…	KanR	LEU2
pYF162	pCAMCS-AcFRS(RPL18p-ADH1t)-LEU2	AcFRS expression plasmid	gaattcgcatctagaataaatcgcagccaagtgagtgaatagatgacgcaccacggtcagacacggccacatcgtatctcacaggagcaagcgcgataggagcactcacacatagtacggtgatccgctgactcctttgcccaaataagacgtgagcccgtctcagatgcacacactggcttaagatgacaacgaagaggatgtccaatattttttttaaggaataaggatacttcaagactagattcccccctgcattcccatcagaaccgtaaaccttggcgctttccttgggaagtattcaagaagtgccttgtccggtttctgtggctcacaaaccagcgcgcccgatatggctttcttttcacttatgaatgtaccagtacgggacaattagaa…	KanR	LEU2
pYF167	pCAMCS-AcFRS.W260L.Q345*(TAG) (RPL18p-ADH1t)-LEU2	AcFRS.W260L.Q345*(TAG) expression plasmid	gaattcgcatctagaataaatcgcagccaagtgagtgaatagatgacgcaccacggtcagacacggccacatcgtatctcacaggagcaagcgcgataggagcactcacacatagtacggtgatccgctgactcctttgcccaaataagacgtgagcccgtctcagatgcacacactggcttaagatgacaacgaagaggatgtccaatattttttttaaggaataaggatacttcaagactagattcccccctgcattcccatcagaaccgtaaaccttggcgctttccttgggaagtattcaagaagtgccttgtccggtttctgtggctcacaaaccagcgcgcccgatatggctttcttttcacttatgaatgtaccagtacgggacaattagaa…	KanR	LEU2
pYF168	pCAMCS-AcFRS.W260L.Q345*(TAA) (RPL18p-ADH1t)-LEU2	AcFRS.W260L.Q345*(TAA) expression plasmid	gaattcgcatctagaataaatcgcagccaagtgagtgaatagatgacgcaccacggtcagacacggccacatcgtatctcacaggagcaagcgcgataggagcactcacacatagtacggtgatccgctgactcctttgcccaaataagacgtgagcccgtctcagatgcacacactggcttaagatgacaacgaagaggatgtccaatattttttttaaggaataaggatacttcaagactagattcccccctgcattcccatcagaaccgtaaaccttggcgctttccttgggaagtattcaagaagtgccttgtccggtttctgtggctcacaaaccagcgcgcccgatatggctttcttttcacttatgaatgtaccagtacgggacaattagaa…	KanR	LEU2
pYF169	pCAMCS-AcFRS.W260L(1-345) (RPL18p-ADH1t)-LEU2	AcFRS.W260L(1-345) expression plasmid	gaattcgcatctagaataaatcgcagccaagtgagtgaatagatgacgcaccacggtcagacacggccacatcgtatctcacaggagcaagcgcgataggagcactcacacatagtacggtgatccgctgactcctttgcccaaataagacgtgagcccgtctcagatgcacacactggcttaagatgacaacgaagaggatgtccaatattttttttaaggaataaggatacttcaagactagattcccccctgcattcccatcagaaccgtaaaccttggcgctttccttgggaagtattcaagaagtgccttgtccggtttctgtggctcacaaaccagcgcgcccgatatggctttcttttcacttatgaatgtaccagtacgggacaattagaa…	KanR	LEU2
pYF170	pCAMCS-AcFRS.W260L.Q345F(RPL18p-ADH1t)-LEU2	AcFRS.W260L.Q345F expression plasmid	gaattcgcatctagaataaatcgcagccaagtgagtgaatagatgacgcaccacggtcagacacggccacatcgtatctcacaggagcaagcgcgataggagcactcacacatagtacggtgatccgctgactcctttgcccaaataagacgtgagcccgtctcagatgcacacactggcttaagatgacaacgaagaggatgtccaatattttttttaaggaataaggatacttcaagactagattcccccctgcattcccatcagaaccgtaaaccttggcgctttccttgggaagtattcaagaagtgccttgtccggtttctgtggctcacaaaccagcgcgcccgatatggctttcttttcacttatgaatgtaccagtacgggacaattagaa…	KanR	LEU2
pUMI	SH UMI library #4	used for library construction for enrichment after evolution	ttcttggaggcttccagcgcctcatctggaagtggaacacctgtagcatcgatagcagcaccaccaattaaatgattttcgaaatcgaacttgacattggaacgaacatcagaaatagctttaagaaccttaatggcttcggctgtgatttcttgaccaacgtggtcacctggcaaaacgacgatcttcttaggggcagacattagaatggtatatccttgaaatatatatatatatattgctgaaatgtaaaaggtaagaaaagttagaaagtaagacgattgctaaccacctattggaaaaaacaataggtccttaaataatattgtcaacttcaagtattgtgatgcaagcatttagtcatgaacgcttctctattctatatgaaaagccggttcc…	KanR	LEU2

### Sheet: Table S10
Supplementary Table 10 | Yeasts used in this study
Yeast Strain	Genotype	Notes	Parent Strain	Source
AR-Y404	MATa can1 his3 leu2Δ0 HIS4	AH22	See previous work	Previous work (Ravikumar et al 2018)
LLYSS-4	AH22, leu2Δ0, ura3Δ0, HIS3+, flo1Δ0, met15Δ0, trp1Δ0, can1::WT-TPDNAPv3-HygR (pGR475), his6::KanMX pGKL2, pGKL1Δ::LEU2CTD-junkDNA-Met15-5kb (pGR420)	URA3 / FLO1 / MET15 / TRP1 / HIS6 knocked out, HIS3 knocked in, recoded TP-DNAP1 (pGR475) integrated, p1/p2 protoplast fused, p1 landing pad (pGR420) integrated	AR-Y404	This work
YF-Y006	AH22, leu2Δ0, ura3Δ0, HIS3+, flo1Δ0, met15Δ0, trp1Δ0, can1::WT-TPDNAPv3-HygR (pGR475), his6::KanMX pGKL2, pGKL1Δ::AcFRS-LEU2 (pYF049)	AcFRS (pYF049) p1 integration	LLYSS-4	This work
YF-Y014	AH22, leu2Δ0, ura3Δ0, HIS3+, flo1Δ0, met15Δ0, trp1Δ0, can1::WT-TPDNAPv3-HygR (pGR475), his6::KanMX pGKL2, pGKL1Δ::LeuOmeRS-LEU2 (pYF057)	LeuOmeRS (pYF057) p1 integration	LLYSS-4	This work
YF-Y160	AH22, leu2Δ0, ura3Δ0, HIS3+, flo1Δ0, met15Δ0, trp1Δ0, can1::WT-TPDNAPv3-HygR (pGR475), his6::KanMX pGKL2, pGKL1Δ::MaPylRS-LEU2 (pYF141)	MaPylRS (pYF141) p1 integration	LLYSS-4	This work
YF-Y162	AH22, leu2Δ0, ura3Δ0, HIS3+, flo1Δ0, met15Δ0, trp1Δ0, can1::WT-TPDNAPv3-HygR (pGR475), his6::KanMX pGKL2, pGKL1Δ::NitroY-F5-LEU2 (pYF142)	NitroY-F5 (pYF142) p1 integration	LLYSS-4	This work
